# Regulation of lipolysis by 14-3-3 proteins on human adipocyte lipid droplets

**DOI:** 10.1101/2023.05.01.538914

**Authors:** Qin Yang, Zinger Yang Loureiro, Anand Desai, Tiffany DeSouza, Kaida Li, Hui Wang, Sarah M Nicoloro, Javier Solivan-Rivera, Silvia Corvera

## Abstract

Adipocyte lipid droplets (LDs) play a crucial role in systemic lipid metabolism by storing and releasing lipids to meet the organism’s energy needs. Hormonal signals such as catecholamines and insulin act on adipocyte LDs, and impaired responsiveness to these signals can lead to uncontrolled lipolysis, lipotoxicity, and a higher risk of metabolic diseases. To investigate the mechanisms that control LD function in human adipocytes, we employed techniques to obtain mesenchymal progenitor cells on a large scale and applied proximity labeling mediated by enhanced ascorbate peroxidase (APEX2) to identify the interactome of PLIN1 in differentiated adipocytes. We identified 70 proteins that interact specifically with PLIN1, including PNPLA2 and LIPE, which are the primary effectors of regulated triglyceride hydrolysis, and four members of the 14-3-3 protein family (YWHAB, YWHAE, YWHAZ, and YWHAG), which are known to regulate diverse signaling pathways. Functional studies showed that YWHAB is required for maximum cAMP-stimulated lipolysis and helps to mitigate the anti-lipolytic effects of insulin. These findings reveal new regulatory mechanisms that control lipolysis in human metabolism.

**SIGNIFICANCE STATEMENT:** Lipid droplets are ubiquitous cytoplasmic organelles that store metabolic energy and play a key role in cellular lipid metabolism (1). Adipocyte LDs play an additional, crucial role, as they supply the energy needs of the whole body through hormonally regulated triglyceride synthesis, storage, and release. The mechanisms by which adipocyte lipid droplets release lipids for systemic use has been mostly studied in mouse models and cell lines. To understand how lipid mobilization is controlled in human adipocytes, we used proximity labeling to identify proteins that interact with PLIN1, a major component of the lipid droplet, in adipocytes generated from primary human progenitor cells. Our study catalogues the interactome of human PLIN1 and identifies previously unrecognized potential mechanism for control of human adipocyte lipolysis through 14-3-3 proteins.
