## Supplementary Table S4 for "Regulation of lipolysis by 14-3-3 proteins on human adipocyte lipid droplets"

### Sheet: Sheet1
All detected proteins				High confidence LD proteins
U2OS cells	Huh7 cells	Adipocytes	U2OS & Huh7 & Adipocytes	U2OS cells	Huh7 cells	Adipocytes	U2OS & Huh7	U2OS & Adipocytes	Huh7 & Adipocytes	U2OS & Huh7 & huAdipo
PLIN2	PLIN2	PLIN1	PLIN2	PLIN2	PLIN2	PLIN1	PLIN3	PLIN3	PLIN3	PLIN3
PLIN3	PLIN3	PLIN2	PLIN3	PLIN3	PLIN3	PLIN4	PLIN2	PLIN2	PLIN2	PLIN2
PLIN4	PNPLA2	PLIN3	PNPLA2	PNPLA2	PNPLA2	PLIN2	PNPLA2	PNPLA2	PNPLA2	PNPLA2
PNPLA2	ACSL3	PLIN4	CYB5R3	RAB18	ACSL3	PLIN3	CYB5R3	CYB5R3	CYB5R3	CYB5R3
RAB18	HSD17B11	PNPLA2	RAB1A	HSD17B11	HSD17B11	PNPLA2	RAB1A	RAB1A	RAB1A	RAB1A
HSD17B11	CYB5R3	YWHAE	RAB7A	UBA52	CYB5R3	YWHAE	LSS	LSS	LSS	LSS
UBA52	FAF2	YWHAZ	NSDHL	CYB5R3	FAF2	YWHAZ	VCP	VCP	VCP	VCP
CYB5R3	UBA52	RPL7	RAB5C	RAB1A	UBA52	RPL7	RAB18	YWHAZ
RAB1A	RAB18	HSP90B1	RAB10	RAB7A	RAB18	HSP90B1	HSD17B11	ANXA7
RAB7A	RAB7A	PDIA6	LSS	ACSL3	RAB7A	PDIA6	UBA52	ANXA1
ACSL3	NSDHL	SAR1A	PRDX1	RAB2A	NSDHL	SAR1A	RAB7A	HSPA8
RAB2A	ACSL4	ACSL1	RAB1B	RAB34	ACSL4	ACSL1	ACSL3	HSP90AB1
RAB34	ELMOD2	COL6A2	ANXA2	UBE2G2	ELMOD2	COL6A2	RAB2A	LDHA
UBE2G2	RAB11A	PDIA3	CFL1	NSDHL	RAB11A	PDIA3	RAB34
NSDHL	RAB1A	YWHAG	YWHAZ	RAB5C	RAB1A	YWHAG	UBE2G2
RAB5C	METTL7B	RAB1A	SLC25A5	FAF2	METTL7B	RAB1A	NSDHL
FAF2	LSS	ASPH	TUBB	ACTG1	LSS	ASPH	RAB5C
ACTG1	CIDEB	PRDX4	GAPDH	RAB10	CIDEB	PRDX4	FAF2
RAB10	SCCPDH	FASN	HSPA8	AUP1	SCCPDH	FASN	RAB10
AUP1	RAB5C	ACLY	VIM	RAB14	RAB5C	ACLY	AUP1
RAB14	DHRS3	LAMC1	RPL23A	RAB11B	DHRS3	LAMC1	RAB14
RAB11B	RAB2A	COL6A1	VCP	UBXN4	RAB2A	COL6A1	UBXN4
UBXN4	VCP	CYB5R3	LASP1	APOOL	VCP	CYB5R3	METTL7B
APOOL	RAB1B	SCD	HSP90AB1	SFN	RAB1B	SCD	LPCAT1
SFN	AUP1	PCYT2	YWHAQ	METTL7B	AUP1	PCYT2	PRDX1
METTL7B	UBXN4	CANX	JUP	LPCAT1	UBXN4	CANX	AIFM2
LPCAT1	LPCAT1	PYGB	ACACA	ARFGAP1	LPCAT1	PYGB	SCCPDH
ARFGAP1	ABHD5	RPL4	ZC3HAV1	LSS	ABHD5	RPL4	RAB1B
LSS	MGLL	VCL	LDHA	CAV1	MGLL	VCL	C18orf32
CAV1	TUBB	LIPE	ALDOA	PRDX1	TUBB	LIPE	RAB5A
PRDX1	TUBA1C	ESYT1	CSRP1	AIFM2	TUBA1C	ESYT1	RAB5B
AIFM2	UBE2G2	SEC23A	PKM	SCCPDH	UBE2G2	SEC23A	RHOA
SCCPDH	AIFM2	VCP	TRIM28	RAB1B	AIFM2	VCP	HSD17B7
RAB1B	RAB14	G6PD	SEC61B	C18orf32	RAB14	G6PD	RAB3B
C18orf32	APOE	ANXA6	RPL4	CRACR2A	APOE	ANXA6	ABHD5
CRACR2A	METTL7A	HSP90AA1	CTTN	RAB5A	METTL7A	HSP90AA1	TUBA1C
RAB5A	HSD17B7	LSS	RPL34	RAB5B	HSD17B7	LSS	RAB21
RAB5B	NRAS	COL6A3	HSP90AA1	RAB6A	NRAS	COL6A3	RAB43
RAB6A	PEX13	PALMD	TSG101	RHOA	PEX13	PALMD	SQLE
RHOA	RAB3D	APBB1IP	RPL13	HSD17B7	RAB3D	APBB1IP	NRAS
HSD17B7	SELENOK	ANXA1	HIST1H1C	ANXA2	SELENOK	ANXA1	ELMOD2
ANXA2	RAB34	HSPA1A	PDCD6IP	RAB3B	RAB34	HSPA1A	VAT1
RAB3B	HIST4H4	CALU	DDX3X	ABHD5	HIST4H4	CALU	SLC25A5
ABHD5	PNPLA3	HSPA8	ACSL1	PKMYT1	PNPLA3	HSPA8	TUBB
PKMYT1	GPAT4	PDIA4	EIF4B	TUBA1C	GPAT4	PDIA4	AAAS
TUBA1C	C18orf32	HSP90AB1	HSPA5	RAB12	C18orf32	HSP90AB1	GPAT4
RAB12	PRDX1	PLOD2	FLNA	CFL1	PRDX1	PLOD2	METTL7A
CFL1	VIM	GYS1	RTN4	RAB21	VIM	GYS1	GAPDH
RAB21	RAB10	SERPINH1	AHNAK	VPS13C	RAB10	SERPINH1	ACSL4
VPS13C	RAB43	DYNC1H1	SEC16A	RAB43	RAB43	DYNC1H1	NUS1
RAB43	RAB5B	EEF2	PLEC	SQLE	RAB5B	EEF2	VIM
SQLE	GAPDH	ENO1	PLOD2	IL32	GAPDH	ENO1	LASP1
IL32	RAB3B	PDCD6IP	SCD	NRAS	RAB3B	PDCD6IP	PEX13
NRAS	SQLE	LDHA	SCAMP3	RAB13	SQLE	LDHA	SELENOK
RAB13	NUS1	TLN1	PPP1R12A	ELMOD2	NUS1	TLN1	NDUFB6
ELMOD2	LASP1	GBE1	SURF4	FAR1	LASP1	GBE1	GPAT3
FAR1	IGKV2-29	SND1	HNRNPR	YWHAZ	IGKV2-29	SND1	RAB3GAP1
YWHAZ	RAB39A	PGD	ACTN4	DHRS1	RAB39A	PGD	PNPLA3
DHRS1	GPAT3	ST13	SYNCRIP	VAT1	GPAT3	ST13
VAT1	VAT1	PCYOX1	CTNND1	MICAL2	VAT1	PCYOX1
MICAL2	RAB21	RTN4	WDR1	ZW10	RAB21	RTN4
ZW10	TACC1	PRDX6	SEC22B	SLC25A5	TACC1	PRDX6
SLC25A5	SQSTM1	HSPA5	SF3B1	TMEM159	SQSTM1	HSPA5
TMEM159	NDUFB6	TJP2	IDH1	PRR11	NDUFB6	TJP2
PRR11	RAB5A	ANXA7	RTN3	TUBB	RAB5A	ANXA7
TUBB	CACFD1	LRRC59	GLUD1	AAAS	CACFD1	LRRC59
AAAS	EEF1A1P5	PTPN11	FN1	GPAT4	EEF1A1P5	PTPN11
GPAT4	KATNAL2	EIF4G1	RPN1	TXN	KATNAL2
TXN	METTL9	EHBP1	GNAI2	SNAP29	METTL9
SNAP29	SLC25A5	BAG3	NPM1	ANXA7	SLC25A5
ANXA7	AAAS	LGALS3	P4HB	ANXA1	AAAS
ANXA1	STARD7	PALM2	PFN1	BAX	STARD7
BAX	TUBB4B	COL3A1	EPRS	METTL7A	TUBB4B
METTL7A	EPHX4	CCDC50	RPSA	HSDL1	EPHX4
HSDL1	RHOA	CAPZA1	HNRNPA1	RAB8A	RHOA
RAB8A	LDAH	AKAP2	HSPD1	GAPDH	LDAH
GAPDH	RAB3GAP1	SEC24C	LAMC1	ACSL4	RAB3GAP1
ACSL4	VDAC2	ACTB	G6PD	BAG2
BAG2	MARCKS	DDX3X	PC	RAB27A
RAB27A	RAB32	PRDX2	PABPC1	SRI
SRI	SPCS2	GANAB	SLC25A6	PITPNB
PITPNB	IL32	ANXA11	EEF2	ARF4
ARF4	NAA60	GDI2	PDIA4	NUS1
NUS1	RAB12	ITGB1	HSP90B1	ATG2A
ATG2A	ARL8B	CKB	HNRNPL	COPS3
COPS3	ACTG1	PDLIM1	RPS2	KIF16B
KIF16B	RDH10	IDH1	DDX5	ARL1
ARL1	RAB29	LASP1	RPL35A	CSTB
CSTB	UFD1	EEF1B2	RPL7	CALM1
CALM1	RAB6A	GFPT1	VDAC1	HSPA8
HSPA8	ANXA2	CAST	HNRNPA2B1	VIM
VIM	DHCR24	EEF1D	PPIB	RPL23A
RPL23A	PRR11	EIF3L	RPS3	UQCRQ
UQCRQ	NPLOC4	TFG	ATP5A1	OPA1
OPA1	ARFGAP1	SRI	PTBP1	USP33
USP33	FADS2	PRDX1	EEF1G	VCP
VCP	RTN4	PABPC1	STOM	LASP1
LASP1	NDE1	CAPZB	CANX	RAB33B
RAB33B	NADSYN1	TAGLN2	PDIA3	RAB32
RAB32	VPS13C	ACTN4	RPL9	CLPTM1L
CLPTM1L	ARF5	ARL6IP5	CTNNB1	PEX13
PEX13	RAC1	CAPRIN1	MYH9	HSP90AB1
HSP90AB1	CSRP1	ANXA5	FUS	SPRR3
SPRR3	CYSTM1	YTHDF3	ATP5C1	WIPI2
WIPI2	MLX	ACTN1	HSPA9	TBC1D5
TBC1D5	TBC1D5	YBX1	RPL3	ARF5
ARF5	ALDOA	FABP4	RPL13A	YWHAQ
YWHAQ	RPN1	RETSAT	MDH2	SPG20
SPG20	MMP12	ANXA2	HADHA	LYZ
LYZ	JUP	RPS3	LRPPRC	RAB2B
RAB2B	HIST1H2AJ	EIF5A	VDAC2	NDN
NDN	SNAP29	NAMPT	RPL28	DSP
DSP	ATP5A1	RAB7A	RPS9	FAM114A1
FAM114A1	PFN1	PEBP1	STT3A	RAB8B
RAB8B	PRKD1	DBNL	RPL29	MAGEA4
MAGEA4	ORMDL1	KTN1	FASN	RAB15
RAB15	RDH11	LPIN1	TUFM	FAM177A1
FAM177A1	ATAD3B	ALDOA	SERPINH1	TMEM263
TMEM263	DDX3X	FAM120A	HNRNPA3	JUP
JUP	SCAMP3	STAT5A	HNRNPM	SELENOK
SELENOK	RPL18A	PSMC2	HADHB	HIST1H2B
HIST1H2B	ARL1	SYNCRIP	MYL6	RDH11
RDH11	HSP90AB1	PABPC4	RPS3A	CDC42
CDC42	RAP1A	SEC31A	RPL15	RHOG
RHOG	BAX	HSPB6	HNRNPK	ACACA
ACACA	RHOC	ATXN2L	RPS8	NBAS
NBAS	RAB31	GPD1	RPS11	RALA
RALA	GPX4	UBAP2L	RPL7A	MAIP1
MAIP1	SPDL1	PCBP1	RPS6	MAPK1IP1L
MAPK1IP1L	RAB13	SEC22B	RAN	DHDDS
DHDDS	RAB8A	RPS10	RPS24	MLX
MLX	RAB8B	MAP4	RPL11	NDUFB6
NDUFB6	HIST1H1C	S100A11	YBX1	ZFYVE1
ZFYVE1	SEC22B	SELENBP1	RPL24	NDE1
NDE1	HSPA8	TUBB	CLTC	C17orf80
C17orf80	PDCD6IP	RPL28	HNRNPU	BAG5
BAG5	RAB3GAP2	CLTC	SPTBN1	RAP1B
RAP1B	ANKLE2	SERBP1	SRSF2	ARL8A
ARL8A	G3BP2	UGGT1	EWSR1	YKT6
YKT6	MAPK1IP1L	PPP2CA	RPL18A	TAGLN2
TAGLN2	RPL7	EIF4B	RPL6	ZC3HAV1
ZC3HAV1	PDIA3	NSDHL	CALD1	PRKDC
PRKDC	RPS4X	ERP44	RPL18	H1FX
H1FX	MBLAC2	FERMT2	TJP1	GPAT3
GPAT3	RPSA	PRRC2C	ASPH	RAB3GAP1
RAB3GAP1	PHB2	WARS	ILF3	LDHA
LDHA	ALG5	TAGLN	HNRNPA0	PNPLA3
PNPLA3	PPP1CB	ACTR1A	PRDX4	CASP14
CASP14	CNN3	CLTA	TCOF1	HTATIP2
HTATIP2	HSDL1	SEC61B	GANAB	ALDOA
ALDOA	DHRSX	PPIA	PDIA6	HILPDA
HILPDA	DHDDS	HGS	PCBP1	HIST1H2AJ
HIST1H2AJ	DNAJC14	PFN1	CNN3
CSRP1	STBD1	PRKAR1A	SEPT7
SAR1A	SCD	DPYSL2	DBN1
PKM	TSG101	EIF3C	SND1
SYTL4	ACTR2	TSG101	MTDH
NCCRP1	LAMC1	UPF1	KTN1
WWOX	CALR	AHNAK	SRRM1
TRIM28	COPS3	TNKS1BP1	SERBP1
PPP1R15B	EEF2	YWHAB	DDX1
FAM114A2	KIF16B	FLNC	SLC39A7
CALML5	PLA2G7	PTRF	MYDGF
RUVBL2	WIPI2	LPP	MCCC1
RDH14	TRIP6	CDC42	PHB2
YWHAE	ATG2A	VDAC2	ACO2
GNAI3	APOA2	STAM	ESYT1
LIPE	PKMYT1	SLC39A7	HNRNPUL1
WDR45	P4HB	SPG20	UGGT1
SEC61B	RTN3	ACSS2	RRBP1
DNAJA1	LPCAT4	SURF4	LIMA1
SPDL1	PPIB	TKT	CORO1C
LPCAT4	LRMP	FHL1
RPL4	PABPC1	FLNA
HSPA6	HSPA6	HSPB1
CTTN	PRKDC	SDPR
S100A9	RTN1	MGST3
RPS26	CLTC	PHGDH
RPL34	FGA	VIM
MTOR	ZC3HAV1	FAM98A
DHCR24	UPF1	SEC16A
PRKAA1	WAPL	PKM
PFN2	USP31	G3BP1
NADSYN1	ATP7A	MAP1A
KPRP	UGGT1	RPL15
PINK1	SPTBN2	EMD
HSP90AA1	SPTAN1	RUVBL1
POF1B	ACTG2	PEF1
CEP70	RAB2B	RAB5C
METTL9	SLC25A6	FAH
HSPA1B	CYP51A1	RCN1
TACC1	RPL18	CAPN2
DNAJB2	DBN1	CNN2
CAV2	RAB35	CTTN
MTFP1	PHB	GSPT2
APOL2	SURF4	RPS3A
GIMAP2	ACSL1	CAV1
RDH10	APOB	EEF1A1
RAB3GAP2	ATP1A1	RPS6
NCS1	PDIA4	LGALS1
RAC1	SPTBN1	CMBL
RAB22A	HSPA9	PPA1
TSG101	ATP2A2	ERO1L
CHP1	TFRC	RPL12
SERPINB4	HSD17B4	COL5A1
RPL19	LMNB2	TLN2
GPX4	RPN2	EEF1G
PRDX2	DHCR7	P4HB
NUGGC	ATP2B1	ZC3HAV1
RAB35	STOM	HLA-A
RAB29	ERLIN1	STAT1
ARL15	GLUD1	TPM4
HSPB1	CALD1	CNN3
ZFYVE27	RPL3	PSME1
RIF1	CANX	MYH9
NACA	BCAM	EIF4A1
RPL13	UTS2	MAP1B
BAK1	ZMPSTE24	UBA1
HIST1H1C	SSR4	YIPF5
RAB3D	SNTB1	RAB1B
ARHGAP1	SEPT9	CLIC1
RAB3A	SLC12A2	PHPT1
CCDC186	MYH9	CORO1C
SPCS2	STT3A	RPL23
RUVBL1	NCL	PLEC
VTI1B	DDX17	MYL6
DNAJC14	LDHAL6B	MAPRE1
CHIA	APMAP	ZYX
PSME2	MYO1B	CAND1
MRPS7	ATP12A	TGFBI
YWHAB	PDIA6	YTHDF2
YWHAG	SLC16A7	NMT1
CLTA	RPS8	ALDH1L1
TPM4	STT3B	TRIM25
TRIM4	EPB41L2	CSTB
XP32	FLNA	AKR1C2
TTI2	CTTN	CARM1
REEP3	SND1	AHCY
USE1	IGF2BP1	IST1
WBP2	RPL19	IQGAP1
DSG1	ABCD3	IMPDH2
HNRNPLL	SLC16A1	RPSA
CCT3	SERPINH1	WBP2
TMEM53	DDOST	SNX18
TELO2	RPL4	CCT6A
ZYX	HADHA	TUBB6
PDCD6IP	TUFM	WIBG
OXR1	ATAD3A	MAVS
TTC1	DLD	SYNM
SLC25A4	CLPTM1	RPL13A
MLXIP	CFL1	STX12
DLG5	SEPT11	TXN
ALG5	POR	S100A6
ABCD3	RPL13	SEC24D
DDX3X	GNB1	STOM
ABHD4	LMNB1	SQSTM1
TGM3	NOMO1	GPI
KIF15	ATP5B	CSRP1
ACSL1	HACD2	CDV3
SYAP1	ACTR3B	IRS1
FAM105A	PLOD3	LIMA1
TTI1	SLFN13	CTNND1
STARD7	RPL28	EPB41L3
GLUL	AHNAK	PDCD5
PEX14	FGG	ARF3
HGS	ATP5C1	TNS1
PISD	AIFM1	EPHX1
KRT18	LMAN1	PSMA2
RNF26	TF	PSME2
FANCI	CHCHD3	EPRS
VPS13B	AGPS	YIF1A
MTX1	RPL6	SEPT7
NCAPD2	DSG2	RTN3
TRIP6	SEC61B	CFL1
ANXA11	CASK	RRBP1
IMPDH2	GOLGB1	MIF
ARFGAP3	RPL23A	RBM25
PPP3CA	ERMP1	DCXR
KPNA2	CORO1C	IFIT3
GHDC	LMO7	ATP5C1
KATNAL2	KTN1	GSTO1
SEC24C	GANAB	STAT3
PGS1	DLG1	CAP1
KDM2A	IDH2	STAM2
YTHDF3	SEPT7	RPL18
EZR	HNRNPU	GLRX3
MAGED2	SCFD1	ANXA4
EIF4B	PTPRF	PGAM1
SPAST	RPL14	ECHDC1
FANCG	ALDH3A2	ZNF326
TKT	KARS	DPY30
ATAD3A	MGST2	RPN1
SCFD1	HACD3	GARS
HSPA5	NPM1	COTL1
ACADVL	LNP	LDHB
FLNA	RPS6	SEC24A
COL1A1	DNAJC3	TOLLIP
GPHN	PON2	S100A10
SV2A	TMEM245	RPS12
PKP1	CTNNB1	RPS2
OSBPL10	PKM	RPL5
AGL	CAT	RPL11
TTC37	HSP90AA1	MX1
DNMBP	ALDH18A1	AKR1C3
RINT1	SHMT2	TOR1AIP1
USP32	MDH2	PLSCR1
SUN1	GPD2	APEX1
HSPA4	CCT8	PCBP2
HSPH1	ASPH	GAPDH
IL12RB2	CLN6	RBMS1
CNNM2	RPL34	RAP1B
KPNB1	CDK1	VDAC3
PRKD3	RPL9	POLR2A
TNPO1	FLOT1	DBN1
PSMD2	WFS1	SVIL
MGEA5	SDHA	EIF5B
BCAS3	YES1	MT-CO2
TRPC6	DPP4	RPL18A
ANKLE2	IGF2BP3	DSTN
PPP4R1	TOMM40	PABPN1
PKD2	RPS3A	PDCD6
CSE1L	LSR	ESD
SEC23IP	WDR1	RBM10
ATG2B	DNAJB11	ACTC1
UBE4A	FASTKD5	ADAR
WWC3	ENAH	PXN
VPS13D	RPL10A	RPS11
RTN4	RAB9A	SNRPD1
FAM193A	LARP1	EIF4H
SEC24B	NIPSNAP1	CPSF7
EPG5	CGN	TALDO1
FLNC	LIMA1	DDX42
AHNAK	GNAI3	RPS14
PPL	FN1	CACYBP
KIAA1671	RPL13A	CPPED1
ECM29	PLEC	DDX1
DNAH6	ATP2B2	SEC24B
SEC16A	SLC25A3	EFTUD2
ABCA1	RBBP4	ABI1
PLEC	TMX2	RPL34
TLN1	EZR	HNRNPK
TRRAP	RPS11	HIST1H3A
LRP1B	FNDC3B	RPS9
TTN	GNA14	TAF15
EEF1A1P5	EIF3A	PPIB
SHROOM3	HNRNPM	CALD1
DSC1	SLC7A10	SNRNP200
ZNF585B	RPL35A	TRA2A
MYOD1	FLOT2	GNAI2
HIP1R	FMR1	RABL6
FGB	ATP1A2	PHB2
GPRASP1	RPL30	U2AF1
SYNE1	SLC39A7	PSME3
DRC3	HM13	TJP1
SEMA4B	HNRNPA1	MDH2
PPP2R3B	MYH10	PICALM
ESYT2	HADHB	ELAVL1
ILVBL	VDAC1	STAU1
PGP	DLAT	MGST1
RRN3P2	CKAP4	ISG15
EIF3C	RPL24	ADH1B
AGPS	RDX	PPP1R12A
MYO1C	EIF3B	AKAP8
PSMD12	MARCKSL1	MDH1
PGRMC1	RPL7A	TPT1
CLIC1	SLC16A3	CTNNB1
PLOD2	FGB	LUC7L2
KPNA3	TMED10	ARF4
PES1	CCT4	OTUB1
KPNA4	SCRIB	PRDX3
TRIM38	SEPT2	SPTBN1
SCD	BAIAP2L1	CCAR1
EIF1AX	COL14A1	PRDX5
GOSR2	KHDRBS2	SART1
TOR1A	LBR	SUPT5H
SLC9A3R1	PDHX	HNRNPUL2
PSMA7	SF3B1	U2SURP
SCAMP3	DDX5	TARDBP
MGST3	VAPB	HSPG2
MYL12A	COLGALT1	RPL6
PPP1R12A	YIPF3	SRRT
PLXNB2	HNRNPR	RPL9
ANKRD28	SSB	CEBPB
ARPC2	UTRN	FKBP1A
PGRMC2	SPECC1L	WDR1
RER1	DARS2	RPL3
SURF4	DDRGK1	PRPF40A
SPTLC1	SEC62	ZFR
CTAGE5	PARP1	YWHAQ
EIF3H	MTDH	SRSF3
P4HA2	RANBP2	FIP1L1
MAGEB2	DHRS1	SCAMP3
TAPBP	VAPA	MYDGF
CYB5B	CPD	RPL21
HNRNPR	MYO1C	RPL29
TPD52L2	TMED2	THRAP3
EMC8	ESYT1	EPS8
EPB41L2	ATP13A1	RBM4
TGOLN2	ATP6V1A	PTBP1
LAMTOR5	MTTP	CIRBP
BUB3	RPL17	ALDH18A1
ACTN4	SLC39A14	DHX15
STRN	TMEM43	ZC3H4
NRDC	F11R	DYNLL1
CALU	MT-CO2	2023-09-02
EDIL3	EIF4G2	HDGF
SYNCRIP	TRAP1	NFIC
PLOD3	SYVN1	BCLAF1
CTNND1	ABCB6	NQO1
MAGEC1	CLPX	ABCF1
DPM1	SLC4A2	RPL13
PQBP1	EIF3H	SRSF7
EIF5B	LRP1	HNRNPH1
DNAJA2	AFG3L2	HNRNPDL
WDR1	HNRNPC	RPS23
GGCT	ERP29	ACAA2
MPDU1	NEMP1	MATR3
FLNB	MTHFD1	RBFOX2
CS	PTPRK	SRSF2
SEC22B	XYLT1	TCP1
PRPF40A	FASTKD2	COL1A1
PSIP1	SSR3	RBM3
ERLIN1	VIL1	FAM98B
SF3B1	FLNB	RAN
CREG1	EPRS	RBMXL1
SNRNP200	SACM1L	SRSF9
OFD1	RPS3	HNRNPA2B1
PPM1B	RRAS2	RAB10
CRTAP	HYOU1	AK4
EIF3J	HNRNPA2B1	HNRNPUL1
ZMPSTE24	CPT1A	TIAL1
IDH1	RPL11	RPL35A
ARL6IP5	ABHD12	ANP32A
FLOT1	PLXNB2	SF1
WFS1	FASN	HNRNPR
SRP72	LDHA	AKR1B1
UFL1	NSF	HNRNPH2
ERLIN2	RPS24	SF3B2
FRYL	GOLGA2	RPL37
ENDOD1	TRIM28	DDX39B
GLS	CTNND1	SRSF10
CCNB2	CTNNA1	SNRNP70
YIF1A	YBX1	RPS15A
RTN3	RPL29	LMNA
STBD1	NES	PML
VAPB	EPHA2	SAFB
FKBP9	SLC7A5	TRIM28
SMC2	GOT2	ZNF207
IPO7	RPL15	SF3B1
UTS2	GNAS	NPM1
AHSA1	EWSR1	SNX9
SGPL1	SLC25A11	NUCKS1
CDS2	EIF2S1	RPL27A
STAU1	HSPA1B	PRMT1
BAG3	LMAN2	HNRNPC
C6orf47	NCLN	RPS26
TXNDC12	SYNCRIP	CPSF6
CLPTM1	A2M	TRA2B
CYB5A	SLC3A2	YLPM1
GLUD1	RPS2	SUMO2
SOD1	HNRNPK	H2AFX
GOT2	RACK1	HNRNPAB
PGK1	CLCC1	ERH
TIMP1	TM9SF3	RBM14
CSTA	TECR	MSN
HLA-A	ICAM1	FBLN2
CRYAB	LONP1	EWSR1
LMNA	CCT5	SRSF1
APOC3	MLEC	FUBP1
FN1	SPNS1	HSDL2
TFRC	SRRM2	DAZAP1
CAT	LETM1	SLC25A6
GBA	TOP1	STT3A
THY1	G6PD	XRCC6
KRT6B	RPL22	HNRNPF
SEMG1	EIF4A3	FUS
TUBB4A	IMMT	HNRNPM
CAPNS1	AP2M1	HNRNPD
RPN1	ACO2	H2AFY
RPN2	TMEM2	KHDRBS1
GNAI2	FADS1	RSL1D1
ATP1A1	EGFR	FBN1
ATP1B1	MAPK1	HNRNPA0
APP	LAP3	CRYAB
ARG1	HMOX2	RPL24
S100A8	MAN2A1	DHX9
EIF2S1	SLC35E1	SFPQ
RPLP1	ITGA6	SRRM2
RPLP2	VARS	KHSRP
RPLP0	PSMB6	HNRNPH3
SSB	HDLBP	HP1BP3
ITGB1	SSBP1	RBMX
PTMA	EIF3I	DDX17
CDK1	EMC1	HIST1H4A
ATP5B	SERBP1	ACOT2
S100A6	ITGA2	HNRNPU
ENO1	YWHAQ	HNRNPL
GPI	DLST	GNB2L1
NPM1	FXR1	RPL7A
TPM3	RAN	HNRNPA3
ITGAV	GTF2I	ILF3
EPHX1	PRDX4	SREK1
LDHB	PCBP1	JUP
P4HB	ZDHHC5	VDAC1
H1F0	TJP2	SUCLG2
CTSD	AKAP2	HNRNPA1
IVL	SLC12A7	NONO
PFN1	ADCY9	HMGA1
EPRS	IDH1	SREK1IP1
CTSB	ERLIN2	TST
LAMB1	EPB41	GPATCH8
YES1	MCM2	COL1A2
TPM2	PBXIP1	ACADM
SLC3A2	DHX15	DDX5
SRPRA	C5	DKC1
ASNS	GNAI2	RPL36A
COL4A2	RALA	HADH
RPS17	ACAT1	SHMT2
ANXA5	TPP2	SQRDL
RPSA	COPA	ALDH7A1
CD63	PSMA6	SRP72
ENO2	GNAI1	ISOC2
SRP19	ECH1	RPS24
GSTP1	HNRNPA0	ATP5A1
LGALS1	SRSF6	LONP1
QDPR	RFTN1	CTSD
HMGB1	TM9SF4	HIST1H1D
SPARC	RCE1	ATP5O
CLTB	UBIAD1	EMILIN1
CNP	ILVBL	TPI1
HNRNPA1	RHOD	LYAR
PARP1	SLC9A3R1	ACACB
UQCRFS1	PSMD3	RPL23A
ZNF286B	PTBP1	NOP56
SMIM13	ALDH2	HSPD1
RAP2C	ITGAV	ACSF2
RRAS	ACAA1	ECHS1
HLA-B	ATP6V1B2	ACAT1
HLA-C	EIF4B	AP3D1
HIST1H1E	MCM3	MTDH
HSPD1	KIF5B	KNOP1
CLU	FUS	HIST1H2BB
LAMC1	COL18A1	H1FX
SLC2A1	RPS9	HMGN4
RALB	HNRNPA3	ACACA
LAMP1	SRSF2	PDHB
G6PD	SART3	HADHA
PC	PDZK1	ETFB
MTHFD1	MAVS	NOP58
IGF2R	ADGRG6	ALDH1B1
PABPC1	TAX1BP1	CS
PCNA	CCAR2	SCAF1
SLC25A6	TBRG4	TUFM
ACTN1	XRN2	FN1
XRCC6	ACBD3	HIST1H1A
XRCC5	SPATS2L	PRPF4B
COX4I1	SLTM	FAU
LAMP2	PSMD11	ETFA
NCAM1	NRP1	SUCLG1
EEF2	PPP1R12A	GPATCH4
PDIA4	PRPF6	RPS27A
P4HA1	LDLR	EMILIN2
MIF	PDHB	HADHB
CD99	ETFA	DLD
PRKCSH	HNRNPL	ARGLU1
HSP90B1	HIST1H1B	IDH2
CCNB1	PRKCA	HSPA9
HNRNPL	NDUFS1	MCCC1
PVR	ATP6V1E1	RPS8
NME1	RBMX	ALDH2
RPS2	TMPO	PC
CD44	ACADSB	ACO2
POR	ARCN1	PCCA
ATP2A2	KIF23	LRPPRC
YBX3	TJP1	ACADVL
HMGA1	TCOF1	DECR1
CTPS1	PRPF4B	GLUD1
DDX5	RBM39	PDHA1
PSMC3	MCM6	H1F0
TCP1	SLC1A5	HIST1H1B
PTPN1	EDC4	ALDH6A1
RPL35A	SFXN4	ZCCHC17
RPL7	NCEH1	FDXR
VCL	NUFIP2	HIST1H1C
RPL17	RETREG3	AEBP1
PGAM1	MYDGF	SLC25A5
XRCC1	PSMD1	IDH3A
PAM	PKP2	HIST1H1E
CD58	HNRNPUL1	HSD17B10
EIF2AK2	SLC19A3	SDHA
EIF2S2	TMX1	CYCS
RAB4A	SARS2	SRRM1
M6PR	EXOSC3	TCOF1
LMNB1	COL20A1	SRSF11
COL5A1	LARS	TOP1
VDAC1	UBQLN1	OGDH
COMT	PA2G4	SUCLA2
TGM2	VDAC3	SON
SCP2	MYO5A	RBBP6
UBA1	PLOD2
NME2	SPTLC1
HNRNPA2B1	OAT
SFPQ	CTSG
PPIB	SNRNP70
RPS3	ITGA5
AHCY	PRKAR1A
CPT2	MYL6
KDELR1	UBTF
EEF1B2	PAICS
MCM3	EEF1G
RPS12	HSPA4
DNAJB1	EIF2S3L
ATP5A1	ECI1
PSMA1	LRPPRC
PSMA2	QARS
PSMA4	PSMC5
ITGA3	YWHAZ
MSN	DST
HMGB2	PMPCA
PTBP1	TWF1
TARS	UBAP2L
EEF1G	SF1
FKBP2	TIMM50
STOM	ATL3
RPL10	TAPT1
APEX1	KDELC1
CAD	SRRM1
CALR	TBC1D15
MAP4	NUP210
CANX	DDX1
PSMB4	NECTIN2
PSMB6	ATP6V0A1
LOX	DOCK7
EPHA2	CABLES2
EEF1D	PECR
ERP29	SFXN1
PRDX6	PREB
ATP5D	MPP6
RPL12	SEC63
PEBP1	SQOR
PDIA3	GOLIM4
PPP2R1A	SEC16A
HMOX2	ACOX3
LRPAP1	TIMM44
ADSL	PMPCB
S100A7	SGPL1
SDC4	H6PD
HNRNPH2	CDS2
STIP1	ANXA6
RPL9	IGF2R
KIF5B	PRKCSH
DUT	PTPN1
CKS2	NUP214
GPC1	RPS5
CTNNB1	RAB27A
PHB	KPNA2
NF2	CCT2
RDX	HSD11B2
RPL22	MRPS5
FBN2	FKBP4
MYH9	ILF3
MYH10	NNT
SOAT1	DDX39B
ADD1	P3H1
BSG	ZC3H15
FUS	KHSRP
PSMC2	DNAJA3
ATP5C1	CLPTM1L
PPP1CC	MCCC1
DLST	YME1L1
SRP14	QTRT1
FDFT1	ECT2
GGCX	EXOSC4
ATP6V1A	TRIM10
HSPA9	ATP6V0C
EIF4A3	RPL10
RPS19	CASP14
RPL3	DCD
DDOST	ANO8
ANP32A	ZC3H13
FEN1	DSP
CAPG	RRBP1
TXLNA	UHRF1BP1
CCT6A	HNRNPH1
RPL13A	NCCRP1
MDH2	RPL8
RFC3	HSP90B1
HADHA	HSPD1
PMEL	ACTN4
PPP1R2P3	HIST2H3
TMPO	ACACA
HAL	HSPA5
RPS27	HSPE1
LRPPRC	HIST1H2BL
RPL35	PC
PRCP
PAFAH1B1
MCAM
MATR3
SSR1
ALDH3B1
RANBP1
VDAC2
RECQL
NSF
RPL27A
RPL5
RPL21
RPL28
RPS9
RPS5
RPS10
MAP1B
IQGAP1
STT3A
PLA2G4A
CAPZA2
CAPZB
QARS
RPL29
ARCN1
PRRC2A
CCT5
HSPA13
CSNK1A1
MARCKSL1
LMAN1
NASP
FASN
TUFM
SRP9
TMED10
RANBP2
LIG3
GDI2
EMD
SERPINH1
ST13P4
VASP
BCAM
RPL14
CCT8
CCT4
FXR1
RAB9A
SSR4
BCAP31
ALDH3A2
HSD17B4
HNRNPA3
HNRNPM
KPNA1
POLR2H
ARHGDIA
HNRNPF
CAPZA1
SLC16A1
IST1
SUB1
YARS
ATP12A
ATP1B3
RAD23B
NAPA
HADHB
AFDN
NAP1L1
TPD52
EIF3B
EIF6
PEX3
TMEM33
SEC61G
TPI1
MYL6
EIF4A1
RPS20
PSMA6
S100A10
SPCS3
RAB4B
CKS1B
ACTR3B
ACTR2
ARF1
ABCE1
RPS3A
RPL26
RPL15
RPL27
RPL37A
HSPE1
SEC61A1
B2M
NPC2
HNRNPK
RRAS2
RPS7
PPP1CB
PSMC5
RPS8
RPS15A
RPS16
RPS14
RPS23
RPS18
RPS29
RPS13
RPS11
TMSB4X
RPL7A
RPS4X
RPS6
RAN
RPL23
RAP1A
RPS15
RPS24
RPS25
RPS28
GNB2
RPL30
RPL31
RPL10A
RPL32
RPL11
RPL8
PPIA
FKBP1A
SUMO1
GNG5
RPS21
RACK1
TMSB10
YBX1
ACTC1
UBE2L3
TUBB4B
CCT2
NUCB2
RPL24
ERH
SRSF3
EFNB1
RBM3
SLC25A3
HDLBP
CLTC
FKBP3
REEP5
HNRNPU
SPTBN1
SET
SRSF2
FABP5
CAP1
SLC7A5
EWSR1
PRKCE
HIST1H1A
RPL18A
FKBP4
PLOD1
NUCB1
RPL6
AKAP12
SLC25A11
DST
LMNB2
TAP1
TAP2
EIF4G1
PRKCQ
YWHAH
PLP2
EEF1A2
PRKCD
CALD1
RPL18
CKAP4
TJP1
KHDRBS1
LRP1
SRSF1
DHX9
LGALS3BP
NSUN2
RBBP4
GALNT2
SCAP
ASPH
FSTL1
ILF2
ILF3
LMAN2
DLG1
BNIP1
PLA2G7
HNRNPA0
PRDX4
SRSF6
G3BP1
NMI
PTK7
PABPC4
DYNC1I2
TCOF1
OS9
PDAP1
TMED1
TCIRG1
TUBB3
STIM1
RAB31
MOGS
ALCAM
LAMB3
LAMC2
SPTAN1
BLMH
TUBB2B
CKAP5
HNRNPD
SCARB2
DAG1
EIF3A
SCRIB
MLEC
DCTN1
DYNC1H1
RCN2
FKBP8
GNA13
CAPRIN1
RBM39
PDIA5
CLINT1
MESDC2
GANAB
LBR
MVP
GOLGB1
CHD4
NUMA1
PSME4
NCAPH
EMC2
HERPUD1
SEPT2
ARL6IP1
SLC39A14
KARS
ACOX1
PDIA6
EBP
PRKD1
NOMO1
PON2
NONO
RCN1
IRF4
TMED2
PCBP1
PCBP2
TOMM20
CNN3
SEC23A
SKIV2L
TRAM1
MAPRE1
ELAVL1
SLC1A5
RAB30
VAMP3
ATP6AP1
SEPT7
ADRM1
SYPL1
ECM1
DBN1
FSCN1
IFI16
CYP1B1
DECR1
RTN1
CYP51A1
IMMT
LRRFIP1
P3H1
TMEM259
FNDC3B
ORMDL1
HSD17B12
HSP90AB2P
TMEM41B
YIF1B
PPP6R3
EMC4
MIA3
PAGE2
TOR1AIP1
NUP188
TPRG1L
EMC10
DAB2IP
STEAP3
MBLAC2
NCBP2-AS2
ATL3
FAAH2
NIPBL
RETSAT
TMEM214
NEPRO
PTRF
LPCAT3
PRPF8
SLC27A1
NCEH1
CSPG4
TMEM205
SBSN
MPRIP
RAB11FIP1
HACD2
MMS22L
TMTC3
IKBIP
TMUB2
SND1
BZW1
ERMP1
MYH14
KDELC2
HUWE1
TMED4
ZSCAN2
SCD5
NOP9
MTDH
ZNF598
KTN1
ALYREF
RETREG3
TSPYL5
LSR
CXorf67
VRK2
AHNAK2
MISP
TEX2
SUGP2
DNAJC10
PNPLA6
MICALL2
SRRM1
PELP1
CNPY4
TMEM123
CCAR2
ABHD12
SLC35F6
EHBP1L1
MICALL1
DHRSX
CISD2
JAGN1
EMC1
ARL10
AVL9
COLGALT1
SUMF2
TXNDC5
SERBP1
ABCF1
PDZD8
DNAAF1
TOR1AIP2
ATL2
MCFD2
NPLOC4
STT3B
HM13
DTD1
GPX8
SCFD2
DCAKD
PCNP
PALLD
DNAH7
BRI3BP
SMPDL3B
DDX1
SLC39A7
GBF1
NCSTN
SEPT8
PIGK
HDAC2
BCL2L2
UFD1
STMN2
MYDGF
YIPF5
PIGT
RPL36AL
NCLN
ERGIC1
CCDC47
FUBP1
LRRC59
PBXIP1
FKBP10
RCN3
RAB39B
ERLEC1
CHMP6
CERS2
RNF185
ERO1A
DDRGK1
ABHD14B
NGLY1
TMX3
CNDP2
PRRC1
MBOAT7
CCDC115
SERPINB12
DCBLD2
VPS35
PURB
PSKH2
VPS13A
MCCC1
PIGS
CLCC1
OSBPL9
PSMB7
SEC62
DNAJC7
PHB2
COL12A1
HNRNPAB
NAP1L4
ACO2
SLC29A1
CCT7
RNF5
AGPAT1
C17orf62
SDF4
ERP44
ESYT1
DESI2
CNPY3
ALG1
TMEM43
LMF2
MMTAG2
TUBB6
HNRNPUL1
DERL1
TMEM109
TMED9
ELOVL1
FANCD2
LDHAL6B
OSBPL8
PRKD2
LNP
TTYH3
LSG1
MAGT1
LMAN2L
OSBPL5
TMEM245
GHITM
TMX1
POFUT1
TRABD
OSBPL3
ALG2
HEATR1
CCDC134
LDAH
CACYBP
GPN1
SDF2L1
PREB
TM9SF3
APMAP
EMC7
HINT3
MANBAL
KIF13B
ANLN
AASDHPPT
RAB6B
SMC4
SACM1L
OLA1
SPATS2L
TMEM30A
SEPT11
INTS7
ARL8B
DNAJB12
BCLAF1
UGGT1
TECR
ERAP1
CNIH4
HACD3
VAPA
NTM
VPS18
SLAIN2
HEATR5B
RRBP1
STX18
DPM3
MRC2
GNG12
OPTC
DHCR7
CTSZ
DNAJB11
SEL1L
C19orf25
IFT172
SEC63
LIMA1
SEPT9
UBQLN2
PCYOX1
BCAP29
CPA4
LNPEP
SLC25A13
STOML2
JPT1
PITPNC1
C14orf1
CDV3
RAB23
SLC39A10
PPM1H
CORO1C
TMCO1
BOK
NENF
SOX13
G3BP2
PSMD13
PROCR
RPL26L1
PLA2G4C
PPP6R1
PA2G4
SMC3
C14orf166
NUDC
CFL2
ERGIC3
CNPY2
FNDC3A
EPB41L3
TMA7
SUGT1
TMX2
DHRS7
TMED5
TMED7
FIS1
GOLT1B
RTCB
TMED3
NOC2L
RPL36
HYOU1
PRRC2C
SUPT16H
SRPRB
FADS3
MAGED1
GPC6
NPTN
SLC12A7
COPG1
SPCS1
MTCH2
TEX264
CENPF
FADS2
TMF1
NCL
HIST2H3
HIST1H4
DCD
